# The spatially resolved tumor microenvironment predicts treatment outcome in relapsed/refractory Hodgkin lymphoma

**DOI:** 10.1101/2023.05.19.541331

**Authors:** Tomohiro Aoki, Aixiang Jiang, Alexander Xu, Yifan Yin, Alicia Gamboa, Katy Milne, Katsuyoshi Takata, Tomoko Miyata-Takata, Shaocheng Wu, Mary Warren, Celia Strong, Talia Goodyear, Kayleigh Morris, Lauren C. Chong, Monirath Hav, Anthony R. Colombo, Adele Telenius, Merrill Boyle, Susana Ben-Neriah, Maryse Power, Alina S. Gerrie, Andrew P. Weng, Aly Karsan, Andrew Roth, Pedro Farinha, David W. Scott, Kerry J. Savage, Brad H. Nelson, Akil Merchant, Christian Steidl

## Abstract

**PURPOSE:** About a third of relapsed or refractory classic Hodgkin lymphoma (r/r CHL) patients succumb to their disease after high-dose chemotherapy followed by autologous stem cell transplantation (HDC/ASCT). Here, we aimed to describe spatially resolved tumor microenvironment (TME) ecosystems to establish novel biomarkers associated with treatment failure in r/r CHL.

**METHODS:** We performed imaging mass cytometry (IMC) on 169 paired primary diagnostic and relapse biopsies using a marker panel specific for CHL biology. For each cell type in the TME, we calculated a ’spatial score’ measuring the distance of nearest neighbor cells to the malignant Hodgkin Reed Sternberg cells within close interaction range. ‘Spatial scores’ were used as features in prognostic model development for post-ASCT outcomes.

**RESULTS:** Highly multiplexed IMC data revealed shared TME patterns in paired diagnostic and early relapse/refractory CHL samples, whereas TME patterns were more divergent in pairs of diagnostic and late relapse samples. Integrated analysis of IMC and single cell RNA sequencing data identified unique architecture defined by CXCR5^+^ HRS cells and their strong spatial relationship with CXCL13+ macrophages in the TME. We developed a prognostic assay (‘RHL4S’) using four spatially resolved parameters, CXCR5+ HRS cells, PD1+CD4+ T cells, tumor-associated macrophages, and CXCR5+ B cells, which effectively separated patients into high-risk vs low-risk groups with significantly different post-ASCT outcomes. The RHL4S assay was validated in an independent r/r CHL cohort using a multicolor immunofluorescence assay.

**CONCLUSIONS:** We identified the interaction of CXCR5+ HRS cells with ligand-expressing CXCL13+ macrophages as a prominent crosstalk axis in relapsed CHL. Harnessing this TME biology, we developed a novel prognostic model applicable to r/r CHL biopsies, RHL4S, opening new avenues for spatial biomarker development.
