## Supplemental Table for "The spatially resolved tumor microenvironment predicts treatment outcome in relapsed/refractory Hodgkin lymphoma"

### Sheet: Appendix Table A1
Appendix Table A1. Patient characteristics of the CHL study discovery and validation cohort for model development.
		Discovery cohort		Validation cohort
Characteristic		No.	%	No.	%
Patient number		49		44
Age at stem cell transplantation (years)
	Median	36		36
	Range	21-62		18-68
Early relapse		18	37	13	30
Gender, Male		32	65	23	52
Stage, Advance at diagnosis		41	84	33	75
B symptoms at relapse		29	59	14	47
Tumor size at diagnosis
	Median (cm)	7.5		5
	≥10	18	38	4	9
Subtype
	Nodular sclerosis	45	92	31	70
	Mixed cellularity	0	0	4	9
	Not other specified	3	6	8	18
	Lymphocyte rich	1	2	1	2

### Sheet: Appendix Table A2
Appendix Table A2. Antibodies used for imaging mass cytometry.
#	Isotopes	Markers	Clone	Vendor	Dilution
1	161Dy	CD20	H1	Fluidigm	300
2	170Er	CD3	polyclonal	Fluidigm	400
3	156Gd	CD4	EPR6855	Fluidigm	400
4	173Yb	CD45RO	UCHL1	Fluidigm	500
5	145Nd	T-bet	D6N8B	Fluidigm	100
6	141Pr	CXCR3	G025H7	Biolegend	400
7	162Dy	CD8a	C8/144B	Fluidigm	800
8	175Lu	GATA-3	EPR16651	Abcam	300
9	164Dy	RORgT	6F3.1	Millipore	200
10	171Yb	CXCR5	51505	Fluidigm	200
11	163Dy	Foxp3	236A/E7	Invitrogen	200
12	167Er	Granzyme B	EPR20129-217	Fluidigm	500
13	150Nd	CD68	KP1	Abcam	400
14	147Sm	CD163	EDHu-1	Fluidigm	300
15	149Sm	CD11b	EPR1344	Abcam	300
16	144Nd	CD14	EPR3653	Fluidigm	400
17	152Sm	CD11c	ITGAX/1242	Abcam	300
18	158Gd	CD123	6H6	Thermo	200
19	151Eu	CD31	EPR3094	Fluidigm	200
20	169Tm	CD30	CD30/412	Abcam	100
21	168Er	Ki-67	B56	Fluidigm	500
22	153Eu	LAG-3	D2G40	Fluidigm	100
23	154Sm	TIM-3	D5D5R	Fluidigm	400
24	142Nd	Galectin-9	1G3	Sigma	300
25	172Yb	Caspase-3	5A1E	Fluidigm	500
26	176Yb	CTLA-4	SP355	Abcam	100
27	155Gd	CD80	C80/2723	Lifespan Bio	100
28	155Gd	CD86	C86/1146	Novus	100
29	148Nd	ICOS	DK2T	Fluidigm	300
30	166Er	ICOS-L	ICOSL/3111	Abcam	300
31	165Ho	PD-1	NAT105	Abcam	100
32	159TB	PD-L1	28-8	Abcam	100
33	143Nd	IDO	EPR20374	Abcam	400
34	160Gd	VISTA	D1L2G	Fluidigm	200
35	146Nd	HLA-ABC	EMR8-5	Abcam	600
36	174Yb	HLA-DPDQDR	CR3/43	NSJ Bio	300

### Sheet: Appendix Table A3
Appendix Table A3. Antibodies used for immunohistochemistry staining.
Panel A					Panel B
Antigen	Antibody Clone	Manufacturer	Catalog number		Antigen	Antibody Clone	Manufacturer	Catalog number
CD30	CON6D/B5	Biocare	CM346		CD30	CON6D/B5	Biocare	CM346
CD4	EPR6855	Abcam	Ab133616		CD4	EPR6855	Abcam	Ab133616
CD68	SP251	Abcam	Ab192847		CD68	SP251	Abcam	Ab192847
CXCR5	EPR23463-30	Abcam	Ab254415		CXCR5	EPR23463-30	Abcam	Ab254415
CD20	L26	Dako	M0755		CXCL13	53610	R & D system	MAB801
PD-1	NAT105	Cell Marque	315M-94		PD-1	NAT105	Cell Marque	315M-94

### Sheet: Appendix Table A4
Appendix Table A4. Antibodies used for flow cytometry.
Antigen	Antibody Clone	Manufacturer	Catalog number
CD30-PE	BY88	Biolegend	333906
CD95-Pacific Blue	DX2	Biolegend	305619
CD20-PECy7	B9E9	Beckman	IM3629
CD40-PECy5	5C3	BD Biosciences	555590
CD64-FITC	22	Beckman	IM1604U
CD5-ECD	BL1a	Beckman	A33096
CD15-APC	H198	BD Biosciences	551376
CD45-APCH7	2D1	BD Biosciences	560178

### Sheet: Appendix Table A5
Appendix Table A5. Genes used for hybrid capture sequencing of marker genes of CapID.
Gene
RC3H1
TIA1
TGFB1
ATF4
PTDSS1
BCL2
TNFRSF14
TNFSF10
STAT1
IL4R
BTLA
LGALS9
CD44
CCR7
CXCR4
CD69
BATF
MYC
RC3H2
TMEM30A
CXCR5
SPN
ID3
PLSCR1
CD38
FOS
GATA3
FOSB
SELPLG
CD28
CD5
PLSCR3
CD27
CCR6
SELL
IRF4
CXCR3
CD4
TCF3
FAS
ICOS
CD200
CD40LG
TNFRSF4
TNF
TCF4
CIITA
ADORA2A
IL7R
LGMN
IGHM
SPIB
TOX
HLA-DRB1
LAG3
PAX5
CD226
LGALS1
CD40
BCL7A
HLA-DRA
CTLA4
BLNK
CCR4
CD2
HLA-DRB5
CDKN1A
TNFRSF18
CD24
HMGB1
CD1C
CD79A
IGHD
LGALS3
TOX2
TIGIT
KLRG1
HLA-DQA1
PRDM1
PRF1
IL32
BCL6
CD7
CD22
CCL5
TLR1
IL2RA
ASNS
PDCD1
TBX21
EBI3
CD86
XKR8
CD8B
PTPRC
CXCL13
GZMK
CD19
CD3E
TNFSF14
IL21
TNFRSF13B
CD8A
CSF1
IKZF2
CCR5
MS4A1
NKG7
CXCR6
IGHG1
HAVCR2
FOXP3
CCL4
CD1D
IL4I1
GZMA
CD68
IL15RA
KLRD1
IGHA1
TLR6
LILRA4
IL6
TLR9
MKI67
IFNG
ITGAM
TLR7
GZMB
EOMES
FCER1G
TIMD4
PTDSS2
ITGAX
TNFRSF8
IL13RA1
FASLG
GNLY
CXCL10
IGHA2
SDC4
IL10
IL3RA
ZBTB16
TNFRSF9
CD274
CEACAM1
KLRC1
CD160
RORC
TNFAIP2
S100A9
NECTIN2
CLEC4C
CSF1R
CD80
PDCD1LG2
FCGR3A
SH2D1B
IL1B
NCR1
FUT4
CD33
CD1E
NCAM1
KLRC2
CD14
SDC1
CXCL9
CCL17
CD163
PRAME
IL13
IL4
PIGR
CD34
CXCL12

### Sheet: Appendix Table A6
Appendix Table A6. Demographics and clinical/phenotypic characteristics of the discovery cohort
Case	AGE	SEX	CODE_postBMTFFS	postBMTFFS	CODE_postBMTOS	postBMTOS	RHL4S	RHL30	Time to first-treatment failure	B symptom at relapse	StageIV at relapse
RHL01	58	M	1	1.69315	1	1.71781	High	Low	3.43288	No	No
RHL02	25	M	1	0.454795	1	0.849315	High	Low	0.0767123	Yes	No
RHL03	42	F	0	9.53973	0	9.53973	Low	Low	0.512329	No	No
RHL04	46	M	0	3.99178	0	3.99178	Low	Low	7.26575	No	No
RHL05	36	M	1	3.28493	1	3.80822	Low	Low	0.860274	No	Yes
RHL06	29	M	0	7.95068	0	7.95068	Low	Low	1.74795	Yes	No
RHL07	36	M	0	9.32055	0	9.32055	Low	Low	1.34521	Yes	Yes
RHL08	38	M	1	2.07671	0	7.01918	Low	Low	3.99178	No	No
RHL09	34	M	0	9.50959	0	9.50959	Low	Low	0.369863	Yes	No
RHL10	28	F	0	9.90685	0	9.90685	Low	High	0.243836	Yes	No
RHL11	56	M	0	8.25479	0	8.25479	High	Low	0.10411	Yes	No
RHL12	29	F	0	3.04658	0	3.04658	High	Low	5.2274	No	No
RHL13	24	M	0	6.76712	0	6.76712	Low	Low	0.336986	No	No
RHL14	21	M	0	6.08767	0	6.08767	Low	Low	0.671233	Yes	No
RHL15	36	F	0	5.78356	0	5.78356	High	Low	0.589041	No	No
RHL16	30	M	1	0.454795	1	4.25479	High	Low	0.70137	Yes	No
RHL17	34	M	0	3.15616	0	3.15616	High	Low	1.83288	No	No
RHL18	25	M	0	2.85479	0	2.85479	Low	NA	2.11233	Yes	No
RHL19	38	F	1	0.443836	0	2.37534	High	NA	0.432877	No	No
RHL20	26	F	1	1.05205	0	3.34247	High	High	1.5589	Yes	No
RHL21	47	F	0	2.0411	0	2.0411	Low	Low	2.04384	Yes	Yes
RHL22	53	M	1	1.56438	1	2.06027	High	NA	0.0821918	Yes	No
RHL23	25	F	0	2.07397	0	2.07397	Low	Low	0.934247	No	No
RHL24	36	M	0	1.00274	0	1.00274	High	Low	0.876712	Yes	No
RHL25	26	M	0	2.43288	0	2.43288	Low	Low	0.186301	Yes	No
RHL26	26	M	0	0.361644	0	0.361644	Low	High	0.219178	Yes	No
RHL27	28	F	0	1.95342	0	1.95342	Low	Low	0.317808	No	No
RHL28	41	M	0	2.25479	0	2.25479	Low	Low	0.167123	No	No
RHL29	23	M	1	0.271233	1	0.827397	High	High	0.0520548	Yes	Yes
RHL30	21	F	0	1.74521	0	1.74521	High	Low	0.605479	Yes	No
RHL31	52	M	0	1.72055	0	1.72055	Low	Low	0.668493	No	No
RHL32	25	F	0	0.465753	0	0.465753	Low	Low	0.186301	No	No
RHL33	32	M	1	0.260274	1	0.364384	High	High	0.0109589	Yes	No
RHL34	35	M	1	0.350685	1	4.81644	Low	High	1.53425	Yes	No
RHL35	43	M	0	10	0	10	Low	Low	2.70959	Yes	No
RHL36	30	M	0	10	0	10	Low	Low	2.03836	No	No
RHL37	39	F	0	10	0	10	Low	Low	0.975342	Yes	No
RHL38	31	F	1	0.767123	0	2.10685	High	High	18.5096	No	No
RHL39	18	M	0	10	0	10	Low	NA	7.24384	Yes	No
RHL40	24	M	0	7.23836	0	7.23836	Low	Low	10.4055	Yes	No
RHL41	20	M	0	10	0	10	Low	Low	0.0767123	Yes	Yes
RHL42	32	M	0	2.31781	0	2.31781	High	High	0.169863	Yes	No
RHL43	22	F	0	4.41918	0	4.41918	High	Low	0.120548	Yes	No
RHL44	39	M	1	1.60274	1	2.95616	Low	Low	0.112329	Yes	No
RHL45	47	F	1	0.169863	1	0.517808	High	High	0.0657534	No	No
RHL46	45	M	0	10	0	10	Low	Low	1.46301	No	No
RHL47	24	F	0	10	0	10	Low	Low	3.2411	Yes	No
RHL48	21	F	1	0.454795	1	0.608219	High	Low	1.15616	No	No
RHL49	37	M	0	10	0	10	Low	Low	0.715068	Yes	No

### Sheet: Appendix Table A7
Appendix Table A7. Demographics and clinical/phenotypic characteristics of the validation cohort
Case	AGE	SEX	PostSCT_FFS	CODE_FFS	PostSCT_OS	CODE_OS	RHL4S	RHL30	Time to first relapse	B symptom at relapse	StageIV at relapse
RHLV01	28	M	3.11	0	3.11	0	Low	Low	17.84	NA	NA
RHLV02	59	F	3.08	1	5.21	1	High	High	9.01	Yes	No
RHLV03	18	F	10	0	10	0	Low	NA	6.56	NA	NA
RHLV04	54	M	0.1	1	0.18	1	High	High	0.64	Yes	Yes
RHLV05	17	F	0.62	1	10	0	Low	NA	1.26	NA	NA
RHLV06	50	F	2.32	1	10	0	High	High	1.72	No	No
RHLV07	62	F	0.67	1	8.85	0	High	NA	2.95	No	No
RHLV08	35	M	6.25	0	6.25	0	Low	Low	3.58	Yes	No
RHLV09	46	M	5.27	0	5.27	1	High	High	5.28	NA	NA
RHLV10	54	M	2.01	0	2.01	0	Low	Low	2.93	No	NA
RHLV11	42	F	6.83	0	6.83	0	Low	NA	1.93	NA	NA
RHLV12	52	F	0.77	1	8.74	0	High	Low	1.17	Yes	Yes
RHLV13	58	M	6.94	0	6.94	0	High	Low	0.68	NA	NA
RHLV14	34	F	1.35	1	8.77	0	Low	Low	1.59	Yes	No
RHLV15	36	M	6.31	1	7.08	0	Low	Low	3.03	No	NA
RHLV16	22	M	1.65	0	1.65	0	Low	Low	3.8	NA	NA
RHLV17	48	F	0.18	1	0.51	1	High	High	0.54	Yes	No
RHLV18	24	M	1.09	1	4.62	0	High	Low	4.54	NA	NA
RHLV19	29	M	1.71	1	7.39	0	Low	Low	1.92	No	No
RHLV20	55	F	5	0	5	0	High	Low	1.81	No	No
RHLV21	52	M	3.93	1	6.81	0	High	High	1.89	Yes	No
RHLV22	17	M	0.55	1	8.13	0	High	High	0.71	Yes	Yes
RHLV23	29	F	5.21	0	5.21	0	Low	Low	2.51	No	No
RHLV24	24	F	3.14	0	3.14	0	Low	Low	4.87	No	No
RHLV25	26	F	1.82	1	2.64	0	High	High	2.93	No	NA
RHLV26	51	M	2.07	0	2.07	0	High	High	6.06	No	NA
RHLV27	39	M	0.52	1	2.17	0	High	High	4.52	Yes	Yes
RHLV28	50	M	0.29	1	0.53	1	High	High	0.63	Yes	No
RHLV29	17	M	2.76	0	2.76	0	Low	Low	4.51	No	Yes
RHLV30	38	F	2.06	0	2.06	0	High	Low	1.75	No	NA
RHLV31	23	M	3.17	0	3.17	0	Low	Low	2.44	No	NA
RHLV32	26	F	3.96	0	3.96	0	Low	High	2.9	Yes	No
RHLV33	17	M	0.5	1	4.21	0	High	Low	0.51	Yes	Yes
RHLV34	22	M	0.92	1	4.33	0	High	High	0.53	Yes	No
RHLV35	28	F	2.65	0	2.65	0	High	High	0.68	No	NA
RHLV36	20	F	2.87	0	2.87	0	High	High	1.09	Yes	Yes
RHLV37	19	F	1.6	0	1.6	0	High	High	0.9	No	No
RHLV38	31	M	10	0	10	0	High	NA	9.14	NA	NA
RHLV39	30	M	10	0	10	0	High	NA	0.76	NA	NA
RHLV40	23	M	10	0	10	0	High	NA	0.99	NA	NA
RHLV41	23	F	10	0	10	0	Low	NA	0.9	NA	NA
RHLV42	27	F	10	0	10	0	Low	NA	1.01	NA	NA
RHLV43	56	F	10	0	10	0	Low	NA	3.56	NA	NA
RHLV44	36	M	10	0	10	0	High	NA	0.34	NA	NA
